# Ovo is a master regulator of the piRNA pathway in animal ovarian germ cells

**DOI:** 10.1101/2024.04.23.590802

**Authors:** Azad Alizada, Gregory J Hannon, Benjamin Czech Nicholson

## Abstract

The gene-regulatory mechanisms controlling the expression of the germline PIWI-interacting RNA (piRNA) pathway components within the gonads of metazoan species remain largely unexplored. In contrast to the male germline piRNA pathway, which in mice is known to be activated by the testis-specific transcription factor A-MYB, the nature of the ovary-specific gene-regulatory network driving the female germline piRNA pathway remains a mystery. Here, using *Drosophila* as a model, we combine multiple genomics approaches to reveal the transcription factor Ovo as the master regulator of the germline piRNA pathway in ovaries. The enforced expression of Ovo in somatic cells activates germline piRNA pathway components, including the ping-pong factors Aubergine, Argonaute-3, and Vasa, leading to assembly of peri-nuclear cellular structures resembling nuage bodies of germ cells. Cross-species ChIP-seq and motif analyses demonstrate Ovo binding to genomic CCGTTA motifs within the promoters of germline piRNA pathway genes, suggesting a regulation by Ovo in ovaries analogous to that of A-MYB in testes. Our results also show consistent engagement of the Ovo transcription factor family at ovarian piRNA clusters across metazoan species, reflecting a deep evolutionary conservation of this regulatory paradigm from flies to humans.
