## Supplementary Dataset 3 for "Ovo is a master regulator of the piRNA pathway in animal ovarian germ cells"

### Sheet: Data source
Dataset	Type	Species	Source	Data accession
RNA-seq	Ovarian germ cells	Drosophila melanogaster	this study	GSE233246
RNA-seq	Ovarian somatic cells	Drosophila melanogaster	this study	GSE233246
RNA-seq	fGS/OSS	Drosophila melanogaster	this study	GSE233246
RNA-seq	Δl(3)mbt-OSCs	Drosophila melanogaster	this study	GSE233246
RNA-seq	OSCs	Drosophila melanogaster	this study	GSE233246
RNA-seq	Enforced Ovo expression in OSCs	Drosophila melanogaster	this study	GSE233246
RNA-seq	Empty vector in OSCs	Drosophila melanogaster	this study	GSE233246
RNA-seq	ovo-siRNA in Δl(3)mbt-OSCs	Drosophila melanogaster	this study	GSE233246
RNA-seq	renilla-siRNA in Δl(3)mbt-OSCs	Drosophila melanogaster	this study	GSE233246
ATAC-seq	OSCs	Drosophila melanogaster	this study	GSE233246
ATAC-seq	Δl(3)mbt-OSCs	Drosophila melanogaster	this study	GSE233246
ATAC-seq	Whole ovary	Drosophila melanogaster	this study	GSE233246
ChIP-seq	Ectopic Ovo in OSCs ChIP	Drosophila melanogaster	this study	GSE233246
ChIP-seq	Ectopic Ovo in OSCs input	Drosophila melanogaster	this study	GSE233246
Single-cell RNA-seq	Adult ovary 1	Drosophila melanogaster	PMID: 33159074	GSE136162
Single-cell RNA-seq	Adult ovary 2	Drosophila melanogaster	PMID: 32339165	GSE146040
Single-cell RNA-seq	LL3 larva ovary	Drosophila melanogaster	PMID: 31919193	GSE131971
ChIP-seq	L(3)mbt in ovaries	Drosophila melanogaster	PMID: 35993198	GSE181802
ChIP-seq	Lint-O in ovaries	Drosophila melanogaster	PMID: 35993198	GSE181802
ChIP-seq	Ovo in female flies	Drosophila melanogaster	PMID: 26527727	ENCSR078TMF
ChIP-seq	Input control in female flies	Drosophila melanogaster	PMID: 26527727	ENCSR348OGP
ChIP-seq	Pol2 in ovaries	Drosophila melanogaster	PMID: 28847004	GSE97719
RNA-seq	Δl(3)mbt(tudM) ovaries	Drosophila melanogaster	PMID: 29511022	GSE108473
RNA-seq	l(3)mbt-siRNA in OSCs	Drosophila melanogaster	PMID: 35993198	GSE181802
RNA-seq	lint-O-siRNA in OSCs	Drosophila melanogaster	PMID: 35993198	GSE181802
RNA-seq	Cross-tissue	Drosophila melanogaster	PMID: 24670639	PRJNA75285
small RNA-seq	Mouse ovary	Mus musculus	PMID: 18922463	GSE12757
small RNA-seq	Mouse testes	Mus musculus	PMID: 18922463	GSE12757
small RNA-seq	Human fetal ovaries	Homo sapiens	PMID: 26489470	PRJNA292450
small RNA-seq	Human fetal testes	Homo sapiens	PMID: 26489470	PRJNA292450
small RNA-seq	Human adult testes	Homo sapiens	PMID: 26489470	PRJNA292450
small RNA-seq	Macaque ovaries	Macaca fascicularis	PMID: 25818294	GSE64942
small RNA-seq	Golden hamster oocytes	Mesocricetus auratus	PMID: 34489573	GSE174819
small RNA-seq	Bovine ovaries	Bos taurus	PMID: 25818294	GSE64942
small RNA-seq	Zebrafish ovaries	Danio rerio	PMID: 26574018	GSE57169
small RNA-seq	Buff-tailed bumblebee ovaries	Bombus terrestris	PMID: 29203920	PRJNA386859
small RNA-seq	African malaria mosquito ovaries	Anopheles gambiae	PMID: 26617674	PRJNA278159
small RNA-seq	Arizona barking scorpion ovaries	Centruroides sculpturatus	PMID: 29203920	PRJNA386859
small RNA-seq	Pacific oyster gonads	Crassostrea gigas	PMID: 25137038	GSE31009
ChIP-seq	Ectopic OVOL2 in mPGCLCs	Mus musculus	PMID: 35029669	GSE184651
RNA-seq	Ectopic OVOL2 in mPGCLCs	Mus musculus	PMID: 35029669	GSE184651
ChIP-seq	Ectopic OVOL2 in hiPSCs	Homo sapiens	PMID: 22955616	GSE187232
ChIP-seq	A-MYB in mouse testes	Mus musculus	PMID: 23523368	GSE44588

### Sheet: siRNA sequences
Gene	Orientation	Sequence
ovo	antisense	UCGUCGUCCACGCAGCUCCUU
ovo	sense	GGAGCUGCGUGGACGACGAGG

### Sheet: RT-qPCR primers
Gene	Forward	Reverse
aub	CACAAGTCCGAGGGCGAT	TCATCCCTGGAGGACGTGAA
ago3	CTCGCATCTTCTCGGGTAGC	GGGGTTACAGTACCCTGTCG
vas	ACGAAAACGAGGATGGTGAT	GTCCCCTCTTTCACCACGTT
boot	TTCTTGCGGACCAGACTGAC	TGCTCGAAGTACTCATCCAAAGA
nxf3	ACGAGTGCAGAACTCAAGGA	CGCTCCATTTTGGCTGAAATCC
ovo	GAGCGCAGAGCCAAGATGTA	AAGTGCCGCTTGTCGTAGAA
rpL32	TGCTAAGCTGTCGCACAAATG	CTTCTTGAATCCGGTGGGCA
